# Ordered release of genomic RNA during icosahedral virus disassembly

**DOI:** 10.1101/2025.01.09.632012

**Authors:** Yiyang Zhou, Andrew L. Routh

**Affiliations:** Department of Microbiology and Immunology, The University of Texas Medical Branch, Galveston, Texas, USA; Department of Biochemistry and Molecular Biology, The University of Texas Medical Branch, Galveston, Texas, USA; Department of Immunology and Microbiology, Scripps Research, La Jolla, California, USA; Sealy Center for Structural Biology and Molecular Biophysics, The University of Texas Medical Branch, Galveston, Texas, USA; Institute for Human Infections and Immunity, University of Texas Medical Branch, Galveston, Texas, USA

**Keywords:** icosahedral virus, RNA release, virus disassembly, PT-ClickSeq, RNA-capsid interaction

## Abstract

To release their genomic cargo, many icosahedral viruses undergo a series of ordered conformational changes via distinct disassembly intermediates that allow nucleic acid egress. Previous studies have focused on the rearrangement of the virus capsid protein shell during disassembly. However, it is unclear whether the packaged viral nucleic acids also undergo defined rearrangements or whether specific regions of the viral genome are released in a predetermined order. In this study, we established a Next-Generation Sequencing platform (“*PT-ClickSeq*”) that does not require RNA extraction or fragmentation and so can natively sequence the nucleic acid exposed during virus particle disassembly without disrupting the capsid protein. We used Flock House virus (FHV) as a model system, which produces two well-defined disassembly intermediates with externalized RNA. With PT-ClickSeq, we found that FHV releases RNA genome in an ordered and conserved fashion with the 5’ and 3’ terminal regions of viral genomic RNAs and specific loci within the viral genome being released first during virus particle disassembly. Further, different genomic loci exhibit distinct energy barriers prior to release, suggesting a programmed exposure of the viral RNA. We also characterized viral RNA-capsid interactions using established cross-linking and NGS approaches (“vPAR-CL”) and observed a disordering of RNA-capsid interactions during disassembly. Interestingly, we noticed an anti-correlation between preferentially released RNA regions and strong RNA-capsid interactions observed prior to disassembly. These findings demonstrate that rather than being a passive cargo, the encapsidated viral genome serves an important role in programmed virus disassembly.

**Significance:** Viruses need to strike a balance between structural rigidity and flexibility, to achieve both sufficient protection and rapid release of packaged genome into host cells. During the process of genome delivery, many viruses undergo a programed disassembly process through successive morphological changes, which give rise to partially dissembled virus particles, termed disassembly intermediates. It is important to study these intermediates as “checkpoints” to understand virus disassembly dynamics. We established a next-generation sequencing method that can monitor the RNA behavior during these conformational changes. We found that different regions of RNA were released with different energy thresholds and the RNA release prioritized regions with low RNA-protein interactions. These findings shed light on the active role of the viral RNA in virus disassembly.
