## Supplemental Table 1 for "Ordered release of genomic RNA during icosahedral virus disassembly"

### Sheet: RNA1
Position	%priming site(wt)	%priming site(eluted)	%priming site(puff)	Δ%priming site(puff-wt)	vPAR-CL(wt)	vPAR-CL(puff)
U60	0.000330556	0.000302563	0.000469386	0.000138831	1.6639	1.03706
G61	0.000270068	0.000329357	0.000696022	0.000425954	1	1
G62	0.00132754	0.000884546	0.00144795	0.000120411	1	1
A63	0.0639937	0.0190969	0.0205869	-0.0434069	1	1
G64	0.0206042	0.007897	0.010192	-0.0104122	1	1
A65	0.00282559	0.000936414	0.00116279	-0.0016628	1	1
A66	0.000721217	0.000194963	0.000227295	-0.000493922	1	1
C67	0.000223173	8.34319e-05	0.000107879	-0.000115295	1	1
A68	7.07457e-05	1.69857e-05	1.63619e-05	-5.43839e-05	1	1
C69	1.29585e-05	6.08735e-06	6.16239e-06	-6.79609e-06	1	1
C70	0	1.16031e-05	1.12747e-05	1.12747e-05	1	1
A71	4.48564e-05	2.58349e-05	3.2569e-05	-1.22874e-05	1	1
G72	0.000832012	0.000493837	0.000497365	-0.000334647	1	1
A73	0.0035481	0.00197383	0.00161289	-0.00193521	1	1
U74	0.00223482	0.0013041	0.00102675	-0.00120807	1.17992	0.933943
Position	%priming site(wt)	%priming site(eluted)	%priming site(puff)	Δ%priming site(puff-wt)	vPAR-CL(wt)	vPAR-CL(puff)
U228	1.84303e-06	9.90509e-06	1.88145e-05	1.69715e-05	1.29627	0.898488
G229	1.01251e-05	4.66777e-05	7.20494e-05	6.19243e-05	1	1
A230	7.34903e-06	4.98395e-05	8.70571e-05	7.97081e-05	1	1
C231	0.000905723	0.00605581	0.00941816	0.00851244	1	1
A232	2.57624e-05	0.000117114	0.000213121	0.000187359	1	1
A233	2.2059e-05	0.000177291	0.000263853	0.000241794	1	1
A234	4.77822e-05	0.000159784	0.000252248	0.000204466	1	1
A235	0.000112534	0.000435044	0.000530658	0.000418124	1	1
C236	0.000259763	0.00129227	0.00180893	0.00154917	1	1
G237	0.00280146	0.00916348	0.0160209	0.0132195	1	1
A238	0.0154577	0.033803	0.0511856	0.0357279	1	1
A239	0.069598	0.118621	0.158932	0.0893338	1	1
G240	0.0142061	0.0249025	0.0368759	0.0226698	1	1
A241	0.00507139	0.0101239	0.0132849	0.00821348	1	1
C242	0.000308314	0.000541209	0.00103061	0.000722297	1	1
C243	0.00144626	0.00148002	0.00140149	-4.47754e-05	1	1
C244	0.000368784	0.000379991	0.000366732	-2.05128e-06	1	1
C245	0.000243915	0.000164536	0.000176763	-6.71525e-05	1	1
G246	0.000178739	0.000116272	0.000116315	-6.24236e-05	1	1
A247	0.000551214	0.000156703	0.000153146	-0.000398068	1	1
U248	5.5485e-05	3.62182e-05	5.94047e-05	3.91975e-06	1.18059	1.56371
Position	%priming site(wt)	%priming site(eluted)	%priming site(puff)	Δ%priming site(puff-wt)	vPAR-CL(wt)	vPAR-CL(puff)
U1044	0.00175248	0.0012111	0.00125553	-0.000496952	1.3256	0.94629
A1045	4.29623e-05	3.3204e-05	4.27688e-05	-1.93453e-07	1	1
C1046	0.000188693	0.000138074	0.000143061	-4.5632e-05	1	1
U1047	0.00051731	0.000429237	0.000459306	-5.80046e-05	1.42179	0.677402
A1048	0.0241232	0.0124967	0.0118758	-0.0122474	1	1
U1049	0.000138141	0.000208946	0.000214805	7.66643e-05	1.64679	0.975166
C1050	7.25715e-05	0.000180367	0.000197527	0.000124955	1	1
G1051	0.000139194	0.000586863	0.00067055	0.000531356	1	1
A1052	0.000183793	0.00100079	0.000921596	0.000737803	1	1
G1053	0.00191475	0.007917	0.0044903	0.00257555	1	1
A1054	6.77119e-05	0.000565512	0.000447974	0.000380262	1	1
A1055	1.96898e-05	0.000103367	7.45075e-05	5.48177e-05	1	1
A1056	5.26562e-06	7.53784e-05	5.7223e-05	5.19574e-05	1	1
G1057	7.62517e-05	0.000928754	0.000460347	0.000384095	1	1
A1058	9.82203e-06	7.79343e-05	5.71816e-05	4.73596e-05	1	1
A1059	8.57401e-06	6.80435e-05	4.67536e-05	3.81795e-05	1	1
A1060	0.000104539	0.000247121	0.000161249	5.67104e-05	1	1
A1061	0.000213442	0.00025008	0.000154121	-5.93216e-05	1	1
G1062	0.000184051	0.000206891	0.000114485	-6.95653e-05	1	1
U1063	6.2131e-05	5.04269e-05	3.1684e-05	-3.04469e-05	1.14637	1.04464
Position	%priming site(wt)	%priming site(eluted)	%priming site(puff)	Δ%priming site(puff-wt)	vPAR-CL(wt)	vPAR-CL(puff)
U1241	0	9.65678e-06	6.74723e-06	6.74723e-06	1.05451	0.957153
A1242	7.08018e-06	2.30686e-05	1.07229e-05	3.64273e-06	1	1
A1243	0	1.94465e-05	1.19985e-05	1.19985e-05	1	1
C1244	0	5.60555e-05	3.80686e-05	3.80686e-05	1	1
C1245	8.83706e-06	0.000107956	6.3533e-05	5.4696e-05	1	1
A1246	0.00164811	0.0123854	0.00708323	0.00543512	1	1
G1247	0.000109661	0.00141836	0.000989848	0.000880187	1	1
U1248	3.20349e-05	0.00113868	0.00103686	0.00100483	0.982132	0.995656
G1249	4.11762e-05	0.00165573	0.0015637	0.00152253	1	1
A1250	0	0.000707919	0.000706206	0.000706206	1	1
C1251	0	3.32152e-05	4.26366e-05	4.26366e-05	1	1
G1252	1.45381e-06	2.74492e-05	4.39025e-05	4.24487e-05	1	1
C1253	8.099e-06	4.32211e-05	7.99598e-05	7.18608e-05	1	1
A1254	7.33791e-06	4.59889e-05	7.93418e-05	7.20039e-05	1	1
G1255	0.000943634	0.00121244	0.00153469	0.000591056	1	1
A1256	0	0.000440687	0.000687733	0.000687733	1	1
U1257	0.000160608	0.000214326	0.000310461	0.000149854	0.993231	0.89544
Position	%priming site(wt)	%priming site(eluted)	%priming site(puff)	Δ%priming site(puff-wt)	vPAR-CL(wt)	vPAR-CL(puff)
A1432	0	0	8.75165e-07	8.75165e-07	1	1
A1433	0	2.11267e-06	4.09945e-06	4.09945e-06	1	1
A1434	7.78444e-07	1.85319e-06	4.95195e-06	4.1735e-06	1	1
U1435	4.09258e-06	1.96191e-06	4.21048e-06	1.17901e-07	1.04944	0.668639
U1436	1.55689e-06	3.76203e-06	3.55199e-06	1.99511e-06	1.35907	1.31021
G1437	1.36739e-05	1.78613e-05	1.40565e-05	3.82645e-07	1	1
A1438	3.2866e-05	3.72339e-05	2.81537e-05	-4.71228e-06	1	1
U1439	6.94631e-05	8.95452e-05	7.66742e-05	7.21116e-06	1.19538	1.13851
G1440	0.00368776	0.00306693	0.0022016	-0.00148616	1	1
A1441	0.00468511	0.0109589	0.00848213	0.00379702	1	1
A1442	0.0032565	0.012917	0.0111651	0.00790861	1	1
U1443	0.000562754	0.00326229	0.00332613	0.00276338	1.22864	1.00841
G1444	2.08052e-05	9.27866e-05	0.000134394	0.000113589	1	1
G1445	1.17681e-05	1.25186e-05	1.29069e-05	1.13871e-06	1	1
G1446	1.21285e-05	1.49238e-05	1.22469e-05	1.18403e-07	1	1
C1447	0.000451742	0.000409191	0.000464577	1.28356e-05	1	1
C1448	1.85164e-05	1.56179e-05	1.54693e-05	-3.04713e-06	1	1
A1449	8.31091e-06	3.62456e-06	3.58867e-06	-4.72224e-06	1	1
U1450	3.28529e-06	8.67416e-06	5.50098e-06	2.21568e-06	1.23997	0.591315
Position	%priming site(wt)	%priming site(eluted)	%priming site(puff)	Δ%priming site(puff-wt)	vPAR-CL(wt)	vPAR-CL(puff)
C1880	3.07591e-05	5.61849e-05	7.26617e-05	4.19026e-05	1	1
A1881	5.05409e-06	9.75623e-06	1.73179e-05	1.22638e-05	1	1
G1882	0.00047129	0.00136054	0.00167735	0.00120606	1	1
A1883	7.15238e-05	8.8094e-05	0.000106397	3.48736e-05	1	1
A1884	7.27711e-05	0.000162111	0.00019262	0.000119849	1	1
U1885	0.00012251	0.00036415	0.000467552	0.000345042	1.04869	0.700377
A1886	0.000146171	0.000900511	0.00119946	0.00105329	1	1
C1887	0.00836525	0.0144754	0.0171121	0.00874688	1	1
A1888	0.000109609	0.000640953	0.000884111	0.000774502	1	1
G1889	3.42221e-05	0.000178057	0.000282738	0.000248516	1	1
A1890	1.19054e-05	3.83313e-05	5.87848e-05	4.68794e-05	1	1
G1891	1.50473e-05	5.17874e-05	7.0336e-05	5.52887e-05	1	1
A1892	0	3.05918e-06	4.38291e-06	4.38291e-06	1	1
U1893	0	3.07262e-06	3.04121e-06	3.04121e-06	1.06185	1.24048
G1894	0	1.89761e-06	0	0	1	1
A1895	0	3.85711e-07	0	0	1	1
G1896	0	0	5.56469e-07	5.56469e-07	1	1
Position	%priming site(wt)	%priming site(eluted)	%priming site(puff)	Δ%priming site(puff-wt)	vPAR-CL(wt)	vPAR-CL(puff)
C2062	7.24722e-05	5.32636e-05	5.59521e-05	-1.65201e-05	1	1
C2063	3.53213e-05	1.8025e-05	1.5767e-05	-1.95543e-05	1	1
U2064	6.07626e-05	5.79111e-05	5.42127e-05	-6.54983e-06	1.61803	1.00338
G2065	5.60581e-05	2.94993e-05	2.01402e-05	-3.59178e-05	1	1
A2066	1.86929e-05	2.68438e-05	2.79497e-05	9.25675e-06	1	1
U2067	0.000104281	5.18207e-05	6.22258e-05	-4.20547e-05	1.06571	1.16351
G2068	0.00134091	0.000351586	0.000501513	-0.000839401	1	1
C2069	0.00128459	0.000379741	0.00053614	-0.000748446	1	1
U2070	0.00264825	0.000818555	0.00103429	-0.00161396	1.19822	1.22463
G2071	0.0217563	0.00795871	0.00740676	-0.0143496	1	1
A2072	0.00496773	0.00114102	0.00161329	-0.00335444	1	1
A2073	0.000534252	8.66368e-05	0.000125585	-0.000408667	1	1
C2074	0.000415275	6.8189e-05	8.32494e-05	-0.000332026	1	1
C2075	0.000168632	3.35562e-05	4.07443e-05	-0.000127888	1	1
U2076	4.20103e-06	4.48238e-06	4.82389e-06	6.22857e-07	1.39495	1.02782
G2077	3.65759e-06	0	6.76123e-07	-2.98147e-06	1	1
A2078	0	7.58153e-07	4.0815e-07	4.0815e-07	1	1
Position	%priming site(wt)	%priming site(eluted)	%priming site(puff)	Δ%priming site(puff-wt)	vPAR-CL(wt)	vPAR-CL(puff)
U2297	0	1.36776e-05	1.16639e-05	1.16639e-05	1.50455	0.731674
A2298	0	3.20326e-06	2.29481e-06	2.29481e-06	1	1
C2299	0	4.18757e-06	3.93459e-06	3.93459e-06	1	1
A2300	0	2.14611e-05	2.01539e-05	2.01539e-05	1	1
U2301	2.5184e-06	1.62275e-05	1.97321e-05	1.72137e-05	2.47471	0.572042
C2302	3.29283e-05	0.000186802	0.000177523	0.000144594	1	1
U2303	0.00036365	0.00314847	0.00328298	0.00291933	1.75392	0.79122
U2304	0.000147741	0.00203147	0.00212982	0.00198208	1.44221	0.609248
A2305	0.00624247	0.0223666	0.0184758	0.0122333	1	1
C2306	0.000246743	0.00291638	0.00293729	0.00269054	1	1
A2307	4.85775e-05	0.000295801	0.000295815	0.000247237	1	1
A2308	5.04834e-06	1.37644e-05	1.58287e-05	1.07804e-05	1	1
C2309	5.48908e-06	1.848e-05	1.75886e-05	1.20995e-05	1	1
A2310	1.59111e-06	5.86581e-06	5.70203e-06	4.11093e-06	1	1
A2311	4.30242e-05	8.45063e-05	4.83776e-05	5.35342e-06	1	1
G2312	7.00812e-05	0.000132116	7.879e-05	8.70885e-06	1	1
A2313	3.07249e-05	9.95916e-05	6.69117e-05	3.61867e-05	1	1
G2314	0.000822356	0.00162921	0.00119233	0.000369979	1	1
A2315	0.000659215	0.00107242	0.000822526	0.000163311	1	1
U2316	0.000491298	0.000716087	0.000577265	8.59672e-05	1.12599	0.538835
Position	%priming site(wt)	%priming site(eluted)	%priming site(puff)	Δ%priming site(puff-wt)	vPAR-CL(wt)	vPAR-CL(puff)
U2568	0.000850965	0.00301806	0.00260457	0.0017536	1.08556	0.92549
A2569	0.00063442	0.00326889	0.00309746	0.00246304	1	1
C2570	8.44815e-05	0.000559298	0.000621384	0.000536902	1	1
A2571	2.01821e-05	9.05341e-05	0.00010801	8.7828e-05	1	1
G2572	1.59115e-05	0.000118388	0.000169964	0.000154053	1	1
C2573	9.93057e-05	0.000518932	0.00064865	0.000549344	1	1
C2574	0.000267273	0.000981302	0.00114471	0.000877436	1	1
A2575	0.0108753	0.0266233	0.0306436	0.0197683	1	1
U2576	0.00139114	0.00501851	0.00616463	0.0047735	1.36787	1.12739
U2577	0.000106003	0.000642998	0.000803582	0.000697579	0.952033	0.971864
G2578	0.000119304	0.000630623	0.000757431	0.000638127	1	1
A2579	0.0001084	0.000461911	0.000584825	0.000476425	1	1
C2580	0.00170178	0.00159943	0.0013438	-0.000357976	1	1
G2581	8.36857e-05	0.000176877	0.00020181	0.000118124	1	1
A2582	1.48473e-05	9.90038e-06	1.1572e-05	-3.27529e-06	1	1
A2583	8.24785e-06	4.58893e-06	6.18756e-06	-2.06029e-06	1	1
G2584	3.74447e-05	3.71385e-05	4.11993e-05	3.75456e-06	1	1
A2585	0.000182776	8.0061e-05	4.50582e-05	-0.000137718	1	1
U2586	8.11851e-05	4.91791e-05	3.9515e-05	-4.16701e-05	1.06592	0.956205
Position	%priming site(wt)	%priming site(eluted)	%priming site(puff)	Δ%priming site(puff-wt)	vPAR-CL(wt)	vPAR-CL(puff)
A2876	1.52823e-05	3.12313e-05	3.91071e-05	2.38249e-05	1	1
A2877	0	3.62012e-06	3.03929e-06	3.03929e-06	1	1
G2878	0	1.49549e-05	1.0384e-05	1.0384e-05	1	1
G2879	0	1.31374e-05	7.21056e-06	7.21056e-06	1	1
C2880	0	1.62694e-05	9.59132e-06	9.59132e-06	1	1
A2881	1.45381e-06	9.17117e-06	6.24796e-06	4.79415e-06	1	1
A2882	2.90654e-05	0.000324183	0.000256147	0.000227082	1	1
A2883	8.72414e-05	0.000351163	0.000260646	0.000173404	1	1
A2884	6.02703e-05	0.000649773	0.00050675	0.00044648	1	1
C2885	0.00100738	0.00396508	0.00319779	0.00219041	1	1
U2886	0.0125941	0.0198193	0.0143985	0.00180436	1.44342	0.911432
A2887	0.000143349	0.00108665	0.00111488	0.000971527	1	1
A2888	6.5079e-06	4.11557e-05	5.72757e-05	5.07678e-05	1	1
C2889	0	5.92797e-06	4.26781e-06	4.26781e-06	1	1
G2890	0	5.01656e-05	3.04694e-05	3.04694e-05	1	1
G2891	7.40634e-06	4.92703e-05	3.08492e-05	2.34428e-05	1	1
U2892	4.48799e-05	7.27999e-05	4.88358e-05	3.95585e-06	1.25737	0.841467
A2893	9.98838e-05	0.000342338	0.000294885	0.000195002	1	1
A2894	0.000134645	0.000410212	0.000370381	0.000235736	1	1
Position	%priming site(wt)	%priming site(eluted)	%priming site(puff)	Δ%priming site(puff-wt)	vPAR-CL(wt)	vPAR-CL(puff)
A2964	0	7.82978e-06	9.46458e-06	9.46458e-06	1	1
G2965	0	4.80165e-06	6.63444e-06	6.63444e-06	1	1
G2966	6.11867e-06	1.11374e-05	1.2544e-05	6.42537e-06	1	1
C2967	0	2.13458e-05	1.80941e-05	1.80941e-05	1	1
A2968	5.2314e-06	1.15983e-05	1.51736e-05	9.94221e-06	1	1
A2969	4.85198e-05	0.00015233	0.000173773	0.000125253	1	1
A2970	7.31481e-06	1.87987e-05	2.05358e-05	1.3221e-05	1	1
A2971	3.06965e-05	0.00014142	0.00016172	0.000131024	1	1
C2972	1.51107e-05	5.88088e-05	8.05802e-05	6.54694e-05	1	1
C2973	3.2013e-05	0.000110711	0.000133642	0.000101629	1	1
A2974	5.17135e-05	0.000256514	0.000249175	0.000197462	1	1
A2975	0.00263793	0.0091083	0.00988933	0.0072514	1	1
C2976	4.11942e-05	0.000131615	0.000135921	9.47271e-05	1	1
A2977	3.77309e-05	0.00014244	0.00016536	0.000127629	1	1
C2978	0	0.000150094	0.000180203	0.000180203	1	1
U2979	1.73995e-06	1.79937e-05	2.66648e-05	2.49248e-05	1.35648	0.897418
C2980	0	2.19406e-05	2.06193e-05	2.06193e-05	1	1
G2981	0	7.82809e-06	1.06492e-05	1.06492e-05	1	1
A2982	2.99915e-06	7.98472e-05	8.0792e-05	7.77928e-05	1	1
A2983	1.49557e-05	0.00015448	0.000125458	0.000110502	1	1
G2984	2.48182e-05	0.000141115	0.000122109	9.72906e-05	1	1
A2985	0	0.000138251	0.000129621	0.000129621	1	1
A2986	6.14206e-05	0.000156607	0.000192871	0.000131451	1	1
C2987	5.04834e-06	1.27781e-05	1.42642e-05	9.21583e-06	1	1
G2988	1.46012e-05	1.31751e-05	1.49755e-05	3.74378e-07	1	1
C2989	0	8.66147e-06	1.20565e-05	1.20565e-05	1	1
C2990	0	6.0298e-07	8.75646e-07	8.75646e-07	1	1
U2991	0	1.19934e-06	1.81471e-06	1.81471e-06	1.67317	0.951265
Position	%priming site(wt)	%priming site(eluted)	%priming site(puff)	Δ%priming site(puff-wt)	vPAR-CL(wt)	vPAR-CL(puff)
A3026	0.000117697	0.000262136	0.000269839	0.000152143	1	1
C3027	1.69934e-05	4.75358e-05	5.18087e-05	3.48153e-05	1	1
C3028	1.1802e-05	2.23748e-05	2.42292e-05	1.24272e-05	1	1
G3029	7.57248e-06	8.85868e-06	8.60307e-06	1.03059e-06	1	1
G3030	6.4099e-05	2.94116e-05	2.20088e-05	-4.20901e-05	1	1
A3031	0.000329175	0.000101904	8.04423e-05	-0.000248732	1	1
A3032	0.00113932	0.000556519	0.000502454	-0.000636869	1	1
G3033	0.00678401	0.00223071	0.00169251	-0.0050915	1	1
U3034	0.0538721	0.0109232	0.00930721	-0.0445649	1.1299	0.914643
G3035	0.0645668	0.0190328	0.0198147	-0.0447521	1	1
A3036	0.0181365	0.00412907	0.00431087	-0.0138256	1	1
C3037	0.0263471	0.0079774	0.0123426	-0.0140045	1	1
C3038	0.0085178	0.00164613	0.00183162	-0.00668618	1	1
C3039	0.0170299	0.00330065	0.00408822	-0.0129416	1	1
C3040	0.00837674	0.00153012	0.00146922	-0.00690751	1	1
C3041	0.0232558	0.0075735	0.00754615	-0.0157096	1	1
C3042	0.0057835	0.00212091	0.00230856	-0.00347494	1	1
A3043	0.000815745	0.000521969	0.000733292	-8.24533e-05	1	1
C3044	0.000139807	0.000265083	0.000490302	0.000350496	1	1
C3045	1.74226e-05	1.84886e-05	3.41121e-05	1.66895e-05	1	1

### Sheet: RNA2
Position	%priming site(wt)	%priming site(elute)	%priming site(puff)	Δ%priming site(puff-wt)	vPAR-CL(wt)	vPAR-CL(puff)
T72	0	1.91668e-05	1.85967e-05	1.85967e-05	1.09921	0.987873
C73	5.30172e-06	2.18765e-05	2.48378e-05	1.95361e-05	1	1
A74	1.38147e-05	2.90945e-05	4.44575e-05	3.06428e-05	1	1
C75	4.86367e-05	0.000124301	0.000163983	0.000115347	1	1
A76	0.000584003	0.00243392	0.00396256	0.00337856	1	1
A77	0.00128776	0.00358704	0.00522492	0.00393716	1	1
C78	0.00132649	0.00308924	0.0044337	0.0031072	1	1
A79	0.000207402	0.000472516	0.000990061	0.00078266	1	1
A80	0.00880138	0.00784784	0.00910211	0.000300723	1	1
C81	0	0.000148338	0.000197918	0.000197918	1	1
C82	0.000259215	0.00010163	0.0001121	-0.000147115	1	1
C83	0.0079196	0.00285007	0.00296391	-0.00495569	1	1
A84	0.00579726	0.00257221	0.00290115	-0.00289611	1	1
A85	0.0391656	0.00684435	0.00640946	-0.0327561	1	1
A86	0.0662729	0.021764	0.0184817	-0.0477913	1	1
C87	0.0330378	0.0142293	0.0143905	-0.0186473	1	1
A88	0.00425033	0.00253717	0.00258596	-0.00166436	1	1
G89	0.000629436	0.000403308	0.000327406	-0.00030203	1	1
C90	7.8087e-05	9.59084e-05	9.32218e-05	1.51348e-05	1	1
G91	0	7.20853e-06	4.2305e-06	4.2305e-06	1	1
C92	0	2.9169e-05	3.23238e-05	3.23238e-05	1	1
C93	3.61037e-05	0.000112174	8.59298e-05	4.98261e-05	1	1
T94	0.000227796	0.00047619	0.000379102	0.000151306	1.48977	1.0925
Position	%priming site(wt)	%priming site(elute)	%priming site(puff)	Δ%priming site(puff-wt)	vPAR-CL(wt)	vPAR-CL(puff)
A258	0.00226241	0.0011921	0.00199314	-0.000269276	1	1
C259	0.00115234	0.000524331	0.000597634	-0.000554708	1	1
C260	4.84369e-05	3.48629e-05	5.13228e-05	2.88585e-06	1	1
C261	3.0676e-05	1.16032e-05	2.64745e-05	-4.20144e-06	1	1
C262	2.86802e-06	1.73153e-06	6.95443e-06	4.08641e-06	1	1
G263	0	5.00075e-05	7.66082e-05	7.66082e-05	1	1
G264	4.82585e-05	0.000126482	0.000177973	0.000129714	1	1
T265	8.67399e-05	0.000181176	0.000230685	0.000143945	1.31537	1.1437
A266	0	0.000350181	0.000469967	0.000469967	1	1
A267	0	9.70809e-06	2.07874e-05	2.07874e-05	1	1
G268	1.08206e-06	2.82161e-06	6.81893e-06	5.73687e-06	1	1
G269	2.25236e-05	5.82945e-05	9.35245e-05	7.10009e-05	1	1
G270	3.88806e-05	0.000109016	0.000145687	0.000106807	1	1
A271	9.39222e-05	0.000232231	0.000297366	0.000203444	1	1
A272	0.00016663	0.000524931	0.000717739	0.000551109	1	1
T273	0.00366417	0.0100116	0.01366	0.00999582	1.07912	0.76635
A274	0.000163671	0.000910322	0.00122107	0.0010574	1	1
C275	0	5.52763e-05	6.36524e-05	6.36524e-05	1	1
C276	0	5.26212e-05	5.88638e-05	5.88638e-05	1	1
T277	0	1.11075e-05	1.77517e-05	1.77517e-05	1.31562	1.06422
G278	0	3.60039e-06	3.2921e-06	3.2921e-06	1	1
A279	0	0	0	0	1	1
T280	0	6.64964e-07	4.19387e-07	4.19387e-07	1.17948	0.984622
A281	0	6.66513e-06	1.08798e-05	1.08798e-05	1	1
Position	%priming site(wt)	%priming site(elute)	%priming site(puff)	Δ%priming site(puff-wt)	vPAR-CL(wt)	vPAR-CL(puff)
T330	1.31108e-05	1.37974e-05	7.03071e-06	-6.08011e-06	1.40761	1.0456
C331	0	3.6424e-06	4.71118e-06	4.71118e-06	1	1
A332	1.08381e-05	2.02135e-05	2.96587e-05	1.88205e-05	1	1
G333	0	7.68522e-06	2.02896e-05	2.02896e-05	1	1
C334	3.24618e-06	1.7483e-05	1.88197e-05	1.55735e-05	1	1
T335	1.82515e-05	3.77361e-05	4.08457e-05	2.25941e-05	1.23059	0.861149
T336	0.000430194	0.0015632	0.00146513	0.00103494	1.66993	0.894836
T337	8.46667e-05	0.000294766	0.000343652	0.000258985	1.36462	0.996865
A338	0.000664917	0.00106947	0.000734018	6.91015e-05	1	1
C339	0.000517603	0.00103074	0.000788678	0.000271075	1	1
T340	0.0132565	0.0176318	0.0177988	0.00454227	1.24509	1.02345
G341	0.00232516	0.0046948	0.00429906	0.0019739	1	1
C342	0.000667449	0.00111415	0.000976992	0.000309543	1	1
C343	0.000240511	0.000160431	0.000123785	-0.000116726	1	1
G344	0.000829645	0.000772533	0.000680035	-0.000149609	1	1
G345	0.00392689	0.00381537	0.00331666	-0.000610234	1	1
A346	0.000683404	0.000826056	0.000812379	0.000128975	1	1
C347	0.00255154	0.00240825	0.00224174	-0.000309802	1	1
A348	0.000426364	0.000673161	0.000802867	0.000376503	1	1
G349	8.42112e-05	0.000163979	0.000190212	0.000106001	1	1
G350	1.55445e-05	2.4199e-05	2.96778e-05	1.41333e-05	1	1
A351	0	0	0	0	1	1
C352	0	0	0	0	1	1
A353	4.8674e-07	0	0	-4.8674e-07	1	1
C354	0	2.97297e-06	2.37039e-06	2.37039e-06	1	1
T355	6.16662e-06	7.0393e-06	3.67732e-06	-2.4893e-06	1.37986	0.917624
Position	%priming site(wt)	%priming site(elute)	%priming site(puff)	Δ%priming site(puff-wt)	vPAR-CL(wt)	vPAR-CL(puff)
T360	5.78846e-06	2.2169e-05	1.64085e-05	1.062e-05	1.48524	0.67478
A361	2.26322e-05	2.21088e-05	1.68787e-05	-5.75348e-06	1	1
C362	7.29287e-05	0.000148615	0.000167819	9.48899e-05	1	1
T363	2.80212e-05	6.41812e-05	7.53239e-05	4.73026e-05	1.29819	0.780567
C364	0.000142146	0.000142619	0.000142593	4.46941e-07	1	1
A365	0.00258724	0.00555039	0.00585742	0.00327017	1	1
T366	0.00193062	0.00585578	0.00698727	0.00505665	1.4182	0.845408
C367	0.000304809	0.000547785	0.000639775	0.000334966	1	1
G368	0.000341564	0.000688757	0.000921004	0.000579441	1	1
C369	0.00100676	0.000825247	0.000912678	-9.40864e-05	1	1
A370	0.000990011	0.000996301	0.00125149	0.000261475	1	1
C371	0.0134312	0.00570062	0.00546575	-0.00796544	1	1
C372	0.110152	0.0379988	0.0241643	-0.0859881	1	1
T373	0.0248614	0.00668403	0.004364	-0.0204974	0.908215	0.731905
A374	0.0858972	0.109298	0.0526784	-0.0332188	1	1
C375	0.00921204	0.00586025	0.00360941	-0.00560263	1	1
C376	0.00113649	0.000923179	0.000635831	-0.000500662	1	1
C377	0.000325242	0.000365244	0.00022229	-0.000102951	1	1
C378	2.1263e-05	4.78038e-05	2.48057e-05	3.54267e-06	1	1
C379	2.43096e-05	3.85875e-05	3.11607e-05	6.85109e-06	1	1
G380	3.89542e-05	0.00015794	9.16557e-05	5.27015e-05	1	1
G381	0.000260136	0.000617833	0.000522212	0.000262077	1	1
A382	0	0.000723515	0.000708882	0.000708882	1	1
G383	0.000203925	0.00052972	0.00050445	0.000300526	1	1
T384	6.72489e-05	0.000439305	0.000530009	0.000462761	0.961862	0.86025
C385	1.28937e-05	5.35578e-05	5.3666e-05	4.07724e-05	1	1
G386	0	1.09439e-05	8.69156e-06	8.69156e-06	1	1
C387	0	9.0861e-05	5.24228e-05	5.24228e-05	1	1
C388	0	5.50561e-06	2.34288e-06	2.34288e-06	1	1
T389	0	1.43319e-05	1.10494e-05	1.10494e-05	1.59677	1.03837
A390	0	2.9197e-05	2.21898e-05	2.21898e-05	1	1
C391	0	3.95179e-05	2.18104e-05	2.18104e-05	1	1
T392	1.49492e-05	0.000106551	7.49882e-05	6.0039e-05	1.04283	1.26631
G393	6.57463e-05	0.00107787	0.000976928	0.000911182	1	1
G394	0	0.000113061	0.00011483	0.00011483	1	1
A395	5.9532e-07	8.67637e-05	0.000102692	0.000102097	1	1
G396	0.000167121	0.0090606	0.00979564	0.00962852	1	1
T397	6.07352e-05	0.00321277	0.00343449	0.00337376	1.27316	1.03177
G398	2.80774e-05	0.00253343	0.00299684	0.00296877	1	1
C399	1.09467e-05	0.000162916	0.000394096	0.000383149	1	1
T400	0	1.53341e-05	2.48144e-05	2.48144e-05	0.782858	1.78771
A401	0	0	6.60924e-06	6.60924e-06	1	1
G402	0	1.77473e-06	0	0	1	1
C403	0	1.24472e-06	0	0	1	1
G404	0	3.94659e-06	1.79634e-06	1.79634e-06	1	1
T405	0	1.35397e-05	1.10324e-05	1.10324e-05	1.13401	0.853081
T406	0	3.1124e-06	5.59664e-06	5.59664e-06	1.53253	0.914753
Position	%priming site(wt)	%priming site(elute)	%priming site(puff)	Δ%priming site(puff-wt)	vPAR-CL(wt)	vPAR-CL(puff)
T621	0	0	8.11258e-07	8.11258e-07	1.39761	1.01462
G622	0	6.6943e-07	8.07084e-07	8.07084e-07	1	1
C623	8.92606e-06	1.22529e-05	1.45804e-05	5.65438e-06	1	1
A624	1.1542e-05	4.09494e-06	4.66241e-06	-6.87961e-06	1	1
A625	6.80052e-05	5.23336e-05	3.38428e-05	-3.41623e-05	1	1
T626	0.000512343	0.000409808	0.000340454	-0.000171889	1.07428	1.11914
T627	0.000124381	9.35736e-05	6.60252e-05	-5.83558e-05	1.22879	0.943606
C628	2.36618e-05	2.37498e-05	2.6803e-05	3.14118e-06	1	1
C629	6.78929e-05	6.17129e-05	9.15902e-05	2.36973e-05	1	1
C630	9.78163e-05	7.58344e-05	9.50673e-05	-2.74894e-06	1	1
G631	4.9932e-05	9.37946e-05	0.00012206	7.21285e-05	1	1
G632	0.0120649	0.011653	0.0148038	0.00273889	1	1
T633	0.00110344	0.00167181	0.00248645	0.00138301	1.08102	0.998542
T634	4.47601e-05	6.67909e-05	0.000103475	5.87145e-05	1.0713	0.871921
G635	6.22278e-06	1.71246e-05	2.56466e-05	1.94238e-05	1	1
C636	2.58959e-05	1.81587e-05	3.99031e-05	1.40072e-05	1	1
A637	7.90016e-06	1.34944e-05	8.9246e-06	1.02444e-06	1	1
A638	0.000133177	0.000108568	9.12304e-05	-4.1947e-05	1	1
C639	4.49599e-05	2.20624e-05	1.94467e-05	-2.55133e-05	1	1
A640	7.79158e-06	1.56651e-05	9.42654e-06	1.63496e-06	1	1
G641	0.000244304	0.000181089	0.00014929	-9.50139e-05	1	1
A642	0.00210861	0.00205376	0.0017744	-0.00033421	1	1
T643	0.000819021	0.000646552	0.000545517	-0.000273505	1.00089	0.98923
C644	0.00135167	0.00158049	0.00155314	0.000201472	1	1
C645	0.0318795	0.0266183	0.0263217	-0.00555778	1	1
A646	0.00105586	0.00086113	0.000850753	-0.000205111	1	1
G647	0.000434813	0.00025104	0.000188125	-0.000246688	1	1
C648	0.000155596	0.000100491	9.45584e-05	-6.10378e-05	1	1
C649	4.1353e-05	4.23145e-05	3.32751e-05	-8.0779e-06	1	1
A650	0	5.87414e-06	0	0	1	1
C651	1.19064e-06	3.50625e-06	2.88941e-06	1.69877e-06	1	1
C652	3.55608e-05	4.31603e-05	4.44467e-05	8.88594e-06	1	1
A653	0.000146232	0.000233674	0.000303313	0.000157081	1	1
G654	3.0098e-05	2.70016e-05	2.94789e-05	-6.191e-07	1	1
T655	1.22247e-05	2.18452e-05	1.70613e-05	4.83662e-06	1.13041	0.823029
Position	%priming site(wt)	%priming site(elute)	%priming site(puff)	Δ%priming site(puff-wt)	vPAR-CL(wt)	vPAR-CL(puff)
T860	0.00516291	0.00244046	0.00226921	-0.0028937	1.21556	1.01649
C861	0.00116815	0.00033572	0.000519097	-0.000649053	1	1
A862	0.00127408	0.000538519	0.000640153	-0.00063393	1	1
G863	0.000841702	0.000720807	0.000994486	0.000152783	1	1
G864	0.000294162	0.000154306	0.000212526	-8.16361e-05	1	1
A865	0	1.59889e-05	2.54585e-05	2.54585e-05	1	1
G866	6.71577e-05	4.83954e-05	9.15164e-05	2.43587e-05	1	1
C867	0.000295196	0.000250583	0.000270851	-2.43449e-05	1	1
A868	0.000214896	0.00020074	0.000251521	3.66246e-05	1	1
G869	0.000641829	0.000667368	0.000677395	3.55663e-05	1	1
A870	0.031252	0.0211551	0.0248297	-0.00642229	1	1
A871	0.000393481	0.000360346	0.000543659	0.000150178	1	1
G872	0.000234471	0.000172202	0.000236808	2.33783e-06	1	1
C873	0.000365859	0.000437677	0.000600977	0.000235118	1	1
C874	0.000214815	0.000301724	0.000440958	0.000226143	1	1
A875	0.00305365	0.00256153	0.0030291	-2.45515e-05	1	1
C876	0.000338835	0.000726813	0.00111744	0.0007786	1	1
C877	0.00141588	0.00263496	0.00359471	0.00217883	1	1
A878	0.000984845	0.00265874	0.00329646	0.00231162	1	1
G879	0.000147122	0.000278861	0.00035197	0.000204848	1	1
T880	3.53998e-05	7.13423e-05	8.73347e-05	5.19349e-05	0.910619	0.483647
G881	3.41007e-05	9.25317e-06	1.01869e-05	-2.39137e-05	1	1
G882	0.000133342	8.52848e-05	5.62391e-05	-7.7103e-05	1	1
A883	2.87115e-05	2.74616e-05	2.85109e-05	-2.00564e-07	1	1
G884	0	5.12272e-05	3.50226e-05	3.50226e-05	1	1
T885	0.000103318	7.2955e-05	6.85332e-05	-3.47844e-05	1.14332	0.737707
A886	6.66149e-05	6.26421e-05	5.33647e-05	-1.32502e-05	1	1
G887	4.98797e-05	7.98117e-05	8.61723e-05	3.62926e-05	1	1
T888	1.75301e-05	4.47143e-05	3.90664e-05	2.15363e-05	1.16938	0.975102
C889	3.13586e-05	9.58369e-05	9.09311e-05	5.95725e-05	1	1
G890	5.75801e-05	0.00034965	0.000296261	0.000238681	1	1
G891	0.00180805	0.00764855	0.00540622	0.00359817	1	1
A892	0.00315587	0.0176902	0.0145249	0.011369	1	1
T893	0.00103386	0.0129026	0.0108642	0.00983032	1.23312	0.973034
G894	0.000111697	0.00176836	0.00200443	0.00189273	1	1
G895	0	2.90951e-05	5.65192e-05	5.65192e-05	1	1
G896	0	0	4.11588e-06	4.11588e-06	1	1
G897	0	7.11439e-07	1.17561e-06	1.17561e-06	1	1
C898	0	4.49773e-06	2.94027e-06	2.94027e-06	1	1
A899	0	8.66448e-06	8.80163e-06	8.80163e-06	1	1
A900	8.43932e-06	9.52417e-05	8.45223e-05	7.6083e-05	1	1
T901	1.24069e-05	0.000163963	0.000151675	0.000139268	1.33167	0.911837
A902	0	0.000886194	0.000762252	0.000762252	1	1
T903	4.8024e-05	0.000293075	0.000319476	0.000271452	1.36125	1.23986
Position	%priming site(wt)	%priming site(elute)	%priming site(puff)	Δ%priming site(puff-wt)	vPAR-CL(wt)	vPAR-CL(puff)
T1111	0	4.88799e-05	7.07227e-05	7.07227e-05	1.12745	0.99776
G1112	0	1.16464e-05	0	0	1	1
C1113	0	1.64629e-05	1.48177e-05	1.48177e-05	1	1
A1114	0	3.99556e-05	5.08341e-05	5.08341e-05	1	1
T1115	8.87364e-06	6.11009e-05	7.27939e-05	6.39202e-05	1.38487	0.858115
C1116	2.84731e-05	0.000262209	0.000324609	0.000296136	1	1
A1117	0.00118879	0.00565066	0.00573746	0.00454867	1	1
A1118	0.000131139	0.00119681	0.00157054	0.0014394	1	1
T1119	0.00496605	0.0334226	0.0298685	0.0249024	1.34247	0.888328
G1120	0.000216489	0.00279431	0.00372279	0.0035063	1	1
T1121	0.00647419	0.0615172	0.0582373	0.0517631	1.01816	0.471411
G1122	0.000263546	0.00760842	0.00873709	0.00847354	1	1
G1123	0.000362868	0.0116002	0.0085237	0.00816083	1	1
G1124	9.58305e-05	0.00203406	0.00206557	0.00196974	1	1
A1125	0	0.000956355	0.000840349	0.000840349	1	1
G1126	3.48569e-05	0.000379847	0.000495259	0.000460402	1	1
A1127	0	0.000142698	0.00018769	0.00018769	1	1
G1128	0	4.78622e-05	6.15321e-05	6.15321e-05	1	1
A1129	0	1.14924e-05	1.05813e-05	1.05813e-05	1	1
G1130	2.05554e-06	1.13544e-05	1.26911e-05	1.06356e-05	1	1
T1131	3.82853e-05	1.80571e-05	3.08371e-05	-7.44819e-06	1.14549	0.9569
Position	%priming site(wt)	%priming site(elute)	%priming site(puff)	Δ%priming site(puff-wt)	vPAR-CL(wt)	vPAR-CL(puff)
A1327	0.000150525	0.000488414	0.000524844	0.000374318	1	1
T1328	9.3488e-05	2.97568e-05	2.92309e-05	-6.42571e-05	1.3206	0.90249
T1329	8.99298e-05	2.9988e-05	0	-8.99298e-05	0.95305	0.834745
A1330	5.44251e-05	3.08177e-05	2.37147e-05	-3.07104e-05	1	1
A1331	4.12793e-05	0.000165366	0.000177223	0.000135943	1	1
A1332	2.57698e-05	6.00463e-06	6.16651e-06	-1.96033e-05	1	1
G1333	1.03339e-05	1.44546e-05	1.44024e-05	4.06858e-06	1	1
T1334	7.66755e-05	4.89257e-05	4.27378e-05	-3.39376e-05	1.20214	0.874607
A1335	0.000598347	0.000295775	0.000279042	-0.000319305	1	1
G1336	0.000833315	0.000595966	0.000638936	-0.000194379	1	1
T1337	0.0165353	0.00961211	0.00883407	-0.00770127	1.18837	0.995488
G1338	0.109642	0.0808056	0.091573	-0.0180693	1	1
A1339	0.0187021	0.0111647	0.014967	-0.00373509	1	1
G1340	0.00816186	0.00405923	0.00721098	-0.000950881	1	1
C1341	0.000142047	8.60305e-05	0.000157169	1.51222e-05	1	1
C1342	3.4661e-05	1.57866e-05	3.24276e-05	-2.2334e-06	1	1
C1343	8.29893e-05	5.06501e-05	7.99054e-05	-3.08386e-06	1	1
C1344	0.000292927	0.000222671	0.000281797	-1.11302e-05	1	1
C1345	0.00297944	0.000841493	0.00134533	-0.00163411	1	1
T1346	0.00525471	0.0038774	0.00489729	-0.000357418	1.91743	1.30064
T1347	0.00884363	0.00760498	0.00936246	0.00051883	1.86409	1.12528
